# Adaptive genomic compartments shaped by giant mobile elements underpin the ancient emergence of fungal pathogenicity

**DOI:** 10.64898/2026.05.11.723792

**Authors:** Andrea Menicucci, Chiara Fiorenzani, Firas Hatoum, Salvatore Iacono, Daniele Da Lio, Sioly Becerra, Gaétan Le Floch, Giovanni Vannacci, Aaron A. Vogan, Megan McDonald, Michael Thon, Serenella Sukno, Sabrina Sarrocco, Pedro Talhinhas, Riccardo Baroncelli

## Abstract

The emergence of new fungal pathogens often depends on the acquisition of complex adaptive traits, yet the mechanisms by which such traits arise remain poorly understood. Here we show that a biosynthetic gene cluster required for pathogenicity in the lupin pathogenic fungus *Colletotrichum lupini* was acquired within a genomic region derived from a giant *Starship* transposable element. Comparative and population genomic analyses reveal that the *C. lupini* genome contains multiple regions derived from ancestrally active *Starship* elements, enriched in lineage-specific genes and strongly induced during plant infection. One such region harbours a hybrid polyketide synthase-nonribosomal peptide synthetase (PKS-NRPS) gene cluster that is conserved in pathogenic isolates but absent from closely related non-pathogenic species and from a non-pathogenic strain. Phylogenetic analyses of the PKS-NRPS backbone gene reveal incongruence with species relationships and a distribution across deeply divergent fungal lineages, consistent with horizontal acquisition. Disruption of the PKS-NRPS backbone gene abolishes pathogenicity, demonstrating that this cluster is required for host infection. Phylogenomic analyses further indicate that lupin pathogenicity emerged once within the *C. lupini* lineage prior to its diversification. Together, these findings identify a *Starship*-associated virulence determinant and support a model in which giant cargo-mobilizing mobile elements generate genomic novelty by facilitating the acquisition, assembly and integration of adaptive traits during the emergence of fungal pathogenicity.
