## Supplementary File S1. for "Adaptive genomic compartments shaped by giant mobile elements underpin the ancient emergence of fungal pathogenicity": Supplementary File S1. List of fungal strains and genome assemblies used in this study.xlsx

### Sheet: Strains used
	Tabel 1. List of Colletotrichum strains used in this study and relative information
Abbr.	Strain	Species	Complex	Host / Substrate	Country of origin	Year of isolation	read length	Sequencing tech2	Colonna22	Accession N°	BioProject	BioSample	# contigs	Largest contig	Total length	GC (%)	N50	N90	auN	L50	L90	C	Duplicated	Single copy	Fragmented	Missing	n
VDAH01	VdLs.17	Verticillium dahliae	Outgroup	Lactuca sativa	USA	unkown	L	PacBio; Illumina	Reference	ABJE01	PRJNA28529	SAMN02953716	8	6210300	35973870	54	5894008	3290897	4833957	3	7	94.6	0.4	94.2	0.6	4.8	3817
CORB01	MAFF 240422	Colletotrichum orbiculare	Orbiculare	Cucumis sativus	Japan	1951	L	PacBio; Illumina	Reference	AMCV02	PRJNA171217	SAMN02981452	168	5815657	89693766	37.58	2078754	615702	2.54774e+06	13	42	96.3	0.2	96.1	0.3	3.4	3817
CGLO01	Cg-14	Colletotrichum gloeosporioides	Gloeosorioides	Persea americana	Israel	unkown	s	454	Reference	AMYD01	PRJNA176412	SAMN02981466	114	7769481	56282609	52.27	4954730	4312707	5.67997e+06	5	9	96.8	0.2	96.6	0.2	3	3817
CHIG01	IMI 349063	Colletotrichum higginsianum	Destructivum	Brassica rapa	Trinidad e Tobago	1991	L	PacBio; Illumina	Reference	LTAN01	PRJNA47061	SAMN04420120	25	6042495	50716103	54.41	5201688	4092876	4.9452e+06	5	9	97.6	0.2	97.4	0.1	2.3	3817
CGRA01	M1.001	Colletotrichum graminicola	Graminicola	Zea mays	USA	1978	L	PacBio; Illumina	Reference	CP117783/96.1	PRJNA900520	SAMN31693333	14	7652868	57493959	45.96	6444216	3633823	5.79998e+06	5	9	97.2	0.1	97.1	0.2	2.6	3817
CTOF04	CBS 168.49	Colletotrichum tofieldiae	Spaethianum	Lupinus polyphyllus	Germany	1932	s	Illumina	Reference	LFHQ01	PRJNA286723	SAMN03769595	508	1444712	52729208	53.02	296375	83901	376732	53	178	97.7	0.2	97.5	0.3	2	3817
CGOD01	CBS 193.32	Colletotrichum godetiae	Acutatum	Olea europaea	Greece	1930	L	PacBio	Reference	JAHMHR01	PRJNA333328	SAMN05446267	194	2677375	51652851	52.09	737523	184012	910342	21	79	97.3	0.3	97	0.3	2.4	3817
CSAL01	CBS 607.94	Colletotrichum salicis	Acutatum	Salix sp.	Netherlands	1994	s	Illumina	Reference	JFFI01	PRJNA238477	SAMN02644731	2298	217493	48220303	52.89	46348	11141	58104.5	308	1093	97.7	0.1	97.6	0.4	1.9	3817
CFIO01	IMI 504882	Colletotrichum fioriniae	Acutatum	Fragaria x ananassa	New Zealand	1988	s	Illumina	Reference	JARH01	PRJNA233987	SAMN02580179	258	1630924	50726044	51.5	568228	157208	631052	30	98	97.5	0.1	97.4	0.4	2.1	3817
CACU01	CBS 112980	Colletotrichum acutatum s.s.	Acutatum	Pinus radiata	South Africa	2002	L	PacBio	Reference	JAHLJV01	PRJNA334354	SAMN05442906	389	1147902	49057477	52.25	299511	61039	360217	49	190	96.7	0.1	96.6	0.5	2.8	3817
CACU32	COL14	Colletotrichum acutatum s.s.	Acutatum	Olea europaea	Italy	2022	L	PacBio	Reference	JAZDWV01	PRJNA1036424	SAMN38138824	30	6545900	51866613	51.38	3276623	899398	3.66845e+06	6	17	97.4	0.3	97.1	0.3	2.3	3817
CSIM01	CBS 122122	Colletotrichum simmondsii	Acutatum	Carica papaya	Australia	1987	s	Illumina	Reference	JFBX01	PRJNA239224	SAMN02650484	772	802711	50421935	51.84	292136	87475	336373	55	170	97.4	0.2	97.2	0.4	2.2	3817
CNYM01	IMI 504889	Colletotrichum nymphaeae	Acutatum	Fragaria x ananassa	Denmark	2000	s	Illumina	Reference	JEMN01	PRJNA237763	SAMN02639527	33	6214529	51599853	52.21	4539158	1403859	4.07926e+06	5	13	91.3	0.1	91.2	3.1	5.6	3817
CSCO01	IMI 504891	Colletotrichum scovillei	Acutatum	Capsicum annum	Taiwan	2000	s	Illumina	Reseguencing	JBTGNT01	PRJNA1394971	SAMN54340938	1432	383798	50146125	51.9	67229	18271	89713.2	216	755	97.1	0.1	97	0.7	2.2	3817
CSCO03	TJNH1	Colletotrichum scovillei	Acutatum	Capsicum annum	Cina	2017	L	ONT	Reference	JAAJBS01	PRJNA605574	SAMN14073982	16	6315016	52032179	51.76	4871440	2982614	4.47887e+06	5	11	97.6	0.8	96.8	0.3	2.1	3817
CPAR01	IMI 384185	Colletotrichum paranaense	Acutatum	Caryocar brasiliense	Brazil	2000	s	Illumina	Reference	MOPA01	PRJNA350896	SAMN05949356	36	5339786	49177916	52.23	3374443	726873	3.0382e+06	6	18	97.9	0.1	97.8	0.2	1.9	3817
CMEL01	CBS 134730	Colletotrichum melonis	Acutatum	Malus domestica	Brazil	2010	s	Illumina	Reference	MLGG01	PRJNA348398	SAMN05908173	92	5384589	50135825	52.15	2830390	903010	2.81955e+06	7	19	97.7	0.1	97.6	0.2	2.1	3817
CLIM01	KLA-Anderson	Colletotrichum limetticola	Acutatum	Citrus × aurantiifolia	USA	2000	s	Illumina	Reference	JARUPT01	PRJNA952538	SAMN34075281	1750	385123	50483870	52.77	68638	17501	81917.6	229	752	97.1	0.1	97	0.9	2	3817
CLIM02	05-262	Colletotrichum limetticola	Acutatum	Citrus × aurantiifolia	USA	2000	s	Illumina	Reseguencing	JBTGTY01	PRJNA1394990	SAMN54341006	1884	356094	50236429	52.76	62409	16222	75377.8	245	825	96.8	0.2	96.6	0.8	2.4	3817
CCUS01	IMI 304802	Colletotrichum cuscutae	Acutatum	Cuscuta sp.	Dominica	1986	s	Illumina	Reference	MPDP01	PRJNA350379	SAMN05938704	325	1781729	80453496	41.34	514068	128372	621308	47	164	97.7	0.2	97.5	0.3	2	3817
CCOS01	IMI 309622	Colletotrichum costaricense	Acutatum	Coffea sp.	Costa Rica	1978	s	Illumina	Reference	MOOE01	PRJNA350895	SAMN05949355	70	4784748	51625248	51.36	2423109	690171	2.33576e+06	8	24	97.8	0.1	97.7	0.2	2	3817
CTAM01	CBS 129955	Colletotrichum tamarilloi	Acutatum	Solanum betaceum	Colombia	1998	s	Illumina	Reference	MLFU01	PRJNA348678	SAMN05913735	604	1977737	52077224	51.2	410822	62992	617512	30	170	97.6	0.1	97.5	0.1	2.3	3817
CTAM02	CBS 129954	Colletotrichum tamarilloi	Acutatum	Solanum betaceum	Colombia	1998	s	Illumina	Reseguencing	JBTGNU01	PRJNA1395023	SAMN54341748	2763	201993	51879513	51.11	39671	10256	48799.4	395	1358	97.1	0.2	96.9	0.9	2	3817
CFIL02	H-8	Colletotrichum filicis	Acutatum	Rumohra adiantiformis	Costa Rica	2000	s	Illumina	Reseguencing	JBVLSW01	PRJNA1193589	SAMN45148280	4064	158629	50842459	51.82	25370	5993	31449.5	606	2156	96.4	0.1	96.3	1.2	2.4	3817
CFIL05	H-3	Colletotrichum filicis	Acutatum	Rumohra adiantiformis	Costa Rica	2000	s	Illumina	Reseguencing	SUB14906499	PRJNA1193658	SAMN45151010	4008	186588	50135588	52.31	24927	6135	31800.4	606	2119	96.9	0.1	96.8	0.8	2.3	3817
CFIL07	H-24	Colletotrichum filicis	Acutatum	Rumohra adiantiformis	Costa Rica	2000	s	Illumina	Reseguencing	SUB14906559	PRJNA1193665	SAMN45151125	4068	186882	50662045	51.99	24838	6093	31678	605	2168	96.7	0.1	96.6	1	2.3	3817
CFIL08	H-19	Colletotrichum filicis	Acutatum	Rumohra adiantiformis	Costa Rica	2000	s	Illumina	Reseguencing	SUB14906574	PRJNA1193671	SAMN45151396	4513	203257	54641771	50.22	25153	5777	33019.2	634	2349	97	0.1	96.9	0.9	2.1	3817
CFIL01	CBS 101611	Colletotrichum filicis	Acutatum	Rumohra adiantiformis	Costa Rica	1999	s	Illumina	Reference	MOOC01	PRJNA350378	SAMN05938703	367	1547318	62965231	45.98	325017	88758	402348	60	195	97.9	0.1	97.8	0.2	1.9	3817
CFIL03	05-161	Colletotrichum filicis	Acutatum	Rumohra adiantiformis	USA	2000	s	Illumina	Reseguencing	SUB14906446	PRJNA1193647	SAMN45150902	3541	173011	49306313	52.41	25937	7157	32652.5	568	1934	96.7	0.1	96.6	1	2.3	3817
CFIL04	05-200	Colletotrichum filicis	Acutatum	Rumohra adiantiformis	USA	2000	s	Illumina	Reseguencing	SUB14906482	PRJNA1193654	SAMN45150959	3658	158650	50474919	51.87	26535	7039	32804.5	578	1961	96.9	0.1	96.8	0.7	2.4	3817
CFIL06	05-155	Colletotrichum filicis	Acutatum	Rumohra adiantiformis	USA	2000	s	Illumina	Reseguencing	SUB14906540	PRJNA1193664	SAMN45151094	3599	163799	49495688	52.44	26307	6976	31545.9	587	1966	96.7	0.1	96.6	0.9	2.4	3817
CABS03	LW-VAL-2A	Colletotrichum abscissum	Acutatum	Citrus x sinensis	USA	2016	L	PacBio; Illumina	Reference	JAERTM01	PRJNA687367	SAMN17142082	50	6744973	53602113	51.17	4528207	2508846	4.78401e+06	5	11	97.9	0.9	97	0.2	1.9	3817
CABS01	IMI 504890	Colletotrichum abscissum	Acutatum	Citrus x sinensis	USA	2000	L	Illumina	Reference	MOOD01	PRJNA350894	SAMN05949354	560	2181365	53936108	51.11	962862	200593	990116	19	66	97.4	0.2	97.2	0.4	2.2	3817
CABS02	LGMF1257	Colletotrichum abscissum	Acutatum	Citrus x sinensis	Brazil	2008	s	Illumina	Reseguencing	SDAQ01	PRJNA516018	SAMN10780915	423	2556205	54001896	51.12	321765	74130	478090	46	177	97.6	0.2	97.4	0.2	2.2	3817
CLUP18	JA18, Lup1	Colletotrichum lupini	Acutatum	Lupinus mutabilis	Ecuador	2007	s	Illumina	Reseguencing	JBBXNE01	PRJNA1099210	SAMN40932086	685	820288	59377970	47.72	216156	51461	248618	86	299	97.6	0.1	97.5	0.2	2.2	3817
CLUP12	JA23	Colletotrichum lupini	Acutatum	Lupinus mutabilis	Ecuador	2015	s	Illumina	Reseguencing	JBBXNA01	PRJNA1099210	SAMN40932090	1790	570345	57183613	48.63	99580	17684	136984	155	679	97.7	0.1	97.6	0.2	2.1	3817
CLUP19	JA19, Lup18	Colletotrichum lupini	Acutatum	Lupinus mutabilis	Ecuador	2007	s	Illumina	Reseguencing	JBBXND01	PRJNA1099210	SAMN40932087	979	819582	58258424	48.22	145027	35581	187269	117	438	97.6	0.1	97.5	0.2	2.2	3817
CLUP01	CBS 109225, BBA 70884, RB173	Colletotrichum lupini	Acutatum	Lupinus albus	Ukraina	2001	L	PacBio; Illumina	Reference	JAHMHT01	PRJNA333340	SAMN05446214	116	2940406	58756634	47.58	918987	286532	1.12956e+06	20	64	97.1	0.1	97	0.3	2.6	3817
CLUP10	CBS 509.97, RB235	Colletotrichum lupini	Acutatum	Lupinus albus	France	1996	s	Illumina	Reseguencing	JBTGUE01	PRJNA1395344	SAMN54360175	454	1377584	59591947	47.45	288377	84271	363341	61	203	97.5	0.2	97.3	0.4	2.1	3817
CLUP04	IMI 504884, HY09, RB121	Colletotrichum lupini	Acutatum	Lupinus albus	Canada	1994	s	Illumina	Reseguencing	JBBXMZ01	PRJNA1099210	SAMN40932091	484	951859	59339781	47.6	244027	70517	297608	74	242	97.6	0.1	97.5	0.3	2.1	3817
CLUP21	JA21	Colletotrichum lupini	Acutatum	Lupinus mutabilis	Peru	2019	s	Illumina	Reseguencing	JBBXNB01	PRJNA1099210	SAMN40932089	1483	419391	59044970	47.76	92736	23399	114571	191	665	97.4	0.1	97.3	0.3	2.3	3817
CLUP20	JA20	Colletotrichum lupini	Acutatum	Lupinus mutabilis	Peru	2019	s	Illumina	Reseguencing	JBBXNC01	PRJNA1099210	SAMN40932088	1692	571946	54476459	49.97	88678	16976	125793	165	722	97.7	0.1	97.6	0.2	2.1	3817
CLUP07	IMI350308, RB147	Colletotrichum lupini	Acutatum	Lupinus sp.	UK	1996	s	Illumina	Reseguencing	JBTGUC01	PRJNA1395329	SAMN54357290	2730	439337	61558414	47.3	68255	12497	97230.3	234	1028	97.6	0.1	97.5	0.3	2.1	3817
CLUP09	IMI 375715, RB217	Colletotrichum lupini	Acutatum	Lupinus albus	Australia	1997	s	Illumina	Reseguencing	JBBXNM01	PRJNA1099210	SAMN40932078	902	625742	62411068	47.07	147906	38189	195721	118	432	97.7	0.1	97.6	0.2	2.1	3817
CLUP05	IMI 504885, CMW 9930, SHK 788, RB123	Colletotrichum lupini	Acutatum	Lupinus albus	South Africa	1991	s	Illumina	Reseguencing	JBBXNK01	PRJNA1099210	SAMN40932080	1011	697967	62307512	47.1	142224	34349	186608	123	466	97.7	0.1	97.6	0.2	2.1	3817
CLUP06	CBS 109224, BBA 70399, RB125	Colletotrichum lupini	Acutatum	Lupinus albus	Austria	1995	s	Illumina	Reseguencing	JBTGUB01	PRJNA1395303	SAMN54354903	3169	617995	60446555	47.6	64814	11378	100875	231	1076	97.7	0.1	97.6	0.3	2	3817
CLUP27	96A649, RB120	Colletotrichum lupini	Acutatum	Lupinus polyphyllus	Australia	1996	s	Illumina	Reseguencing	JBTHVY01	PRJNA1395387	SAMN54362155	3296	417056	58026088	48.4	60144	9033	86199.9	251	1182	97.6	0.1	97.5	0.3	2.1	3817
CLUP16	JA15, A-02	Colletotrichum lupini	Acutatum	Lupinus albus	Chile	2009	s	Illumina	Reseguencing	JBBXNG01	PRJNA1099210	SAMN40932084	1019	536670	61318415	47.5	131771	32133	165180	136	503	97.7	0.1	97.6	0.3	2	3817
CLUP02	IMI 504893, RB221	Colletotrichum lupini	Acutatum	Lupinus albus	France	2014	L	PacBio; Illumina	Reference	CP019471-82	PRJNA360503	SAMN06211573	12	8187092	63443975	46.7	7871922	4657399	6.60879e+06	4	9	97.8	0.1	97.7	0.2	2	3817
CLUP29	UBOCC-A-118146, RB236	Colletotrichum lupini	Acutatum	Lupinus albus	France	2014	s	Illumina	Reseguencing	JBTGUF01	PRJNA1395389	SAMN54362198	955	611326	62709548	46.88	130737	36403	156413	146	495	97.5	0.1	97.4	0.3	2.2	3817
CLUP30	UBOCC-A-118097, AB055	Colletotrichum lupini	Acutatum	Lupinus albus	France	2016	s	Illumina	Reseguencing	JBTGUA01	PRJNA1395505	SAMN54362791	996	658428	62757530	46.87	126635	35785	157690	150	499	97.5	0.1	97.4	0.3	2.2	3817
CLUP11	JA01	Colletotrichum lupini	Acutatum	Lupinus albus	Switzerland	2018	s	Illumina	Reseguencing	JBBXNL01	PRJNA1099210	SAMN40932079	2100	452095	56066512	49.39	75009	14123	108938	188	875	97.8	0.1	97.7	0.2	2	3817
CLUP15	JA13	Colletotrichum lupini	Acutatum	Lupinus mutabilis	USA	2013	s	Illumina	Reseguencing	JBBXNH01	PRJNA1099210	SAMN40932083	2499	530228	58061792	48.63	74512	12700	109857	198	945	97.7	0.1	97.6	0.3	2	3817
CLUP03	CBS 129944, CMG12, RB042	Colletotrichum lupini	Acutatum	Cinnamomum burmanni	Portugal	1996	s	Illumina	Reseguencing	JBTGTZ01	PRJNA1395141	SAMN54348242	2112	637182	62664900	47.03	81850	17914	111305	209	811	97.7	0.9	96.8	0.3	2	3817
CLUP26	CSL 1294, RB116	Colletotrichum lupini	Acutatum	Lupinus polyphyllus	UK	1998	s	Illumina	Reseguencing	JBTHVX01	PRJNA1395371	SAMN54361739	4005	468108	59352031	48.09	57829	8326	85839.7	264	1258	97.5	0.1	97.4	0.4	2.1	3817
CLUP14	JA12, CMW 9933, SHK 2148	Colletotrichum lupini	Acutatum	Lupinus albus	South Africa	1999	s	Illumina	Reseguencing	JBBXNI01	PRJNA1099210	SAMN40932082	2255	429236	56926666	49	73611	13733	105486	202	899	97.7	0.1	97.6	0.3	2	3817
CLUP22	PT30, RB020	Colletotrichum lupini	Acutatum	Lupinus albus	Portugal	1999	s	Illumina	Reseguencing	JBTHVT01	PRJNA1395362	SAMN54361377	2214	481073	61203773	47.24	82136	17207	115780	195	815	97.6	0.1	97.5	0.3	2.1	3817
CLUP17	JA17, A-24	Colletotrichum lupini	Acutatum	Lupinus albus	Chile	2015	s	Illumina	Reseguencing	JBBXNF01	PRJNA1099210	SAMN40932085	2237	420121	56923856	49	75336	14071	107546	194	876	97.7	0.1	97.6	0.3	2	3817
CLUP34	UBOCC-A-118136, RB219	Colletotrichum lupini	Acutatum	Lupinus albus	France	2014	s	Illumina	Reseguencing	JBTHWY01	PRJNA1395511	SAMN54362872	1008	968270	62758135	46.87	133582	33705	163022	145	507	97.6	0.1	97.5	0.4	2	3817
CLUP13	JA11, CMW 9931, SHK 1033	Colletotrichum lupini	Acutatum	Lupinus albus	South Africa	1995	s	Illumina	Reseguencing	JBBXNJ01	PRJNA1099210	SAMN40932081	802	848558	62613292	46.96	187901	44935	224759	102	361	97.7	0.1	97.6	0.2	2.1	3817
CLUP23	G52, RB119	Colletotrichum lupini	Acutatum	Lupinus albus	Germany	1995	s	Illumina	Reseguencing	JBTHVU01	PRJNA1395364	SAMN54361561	1141	625719	62646290	46.93	130270	32507	161695	143	517	97.5	0.1	97.4	0.4	2.1	3817
CLUP25	C3, RB122	Colletotrichum lupini	Acutatum	Lupinus luteus	Poland	1997	s	Illumina	Reseguencing	JBTHVW01	PRJNA1395368	SAMN54361656	1023	636066	62186930	46.94	135222	35571	165535	139	486	97.6	0.1	97.5	0.4	2	3817
CLUP08	CBS 109221, BBA 70352, RB072	Colletotrichum lupini	Acutatum	Lupinus albus	Germany	2001	s	Illumina	Reseguencing	JBTGUD01	PRJNA1395338	SAMN54360094	585	746201	62892203	46.82	225824	57537	245992	93	297	97.6	0.1	97.5	0.3	2.1	3817
CLUP24	BBA 70555, RB124	Colletotrichum lupini	Acutatum	Lupinus albus	Chile	unkown	s	Illumina	Reseguencing	JBTHVV01	PRJNA1395365	SAMN54361655	1470	777549	62409802	46.97	109252	25630	147010	161	614	97.5	0.1	97.4	0.4	2.1	3817
CLUP31	UBOCC-A-118147, RB241	Colletotrichum lupini	Acutatum	Lupinus albus	France	2015	s	Illumina	Reseguencing	JBTHWW01	PRJNA1395507	SAMN54362802	940	658376	62715202	46.87	130563	36321	158881	144	484	97.6	0.1	97.5	0.3	2.1	3817
CLUP33	UBOCC-A-117294, PN178	Colletotrichum lupini	Acutatum	Lupinus albus	France	2017	s	Illumina	Reseguencing	JBTHWX01	PRJNA1395510	SAMN54362835	1332	658788	62936335	46.9	115336	32408	139555	168	569	97.5	1.4	96.1	0.4	2.1	3817
	Genome used as outgroup
	Genomes used as reference
