## Supplementary File S2. for "Adaptive genomic compartments shaped by giant mobile elements underpin the ancient emergence of fungal pathogenicity": Supplementary File S2. Functional annotation of selected orthogroups identified in this study.xlsx

### Sheet: CLUPexpres
Orthogroup	position	CABS01	CABS03	CACU01	CACU32	CCOS01	CCUS01	CFIL01	CFIO01	CGLO01	CGOD01	CGRA01	CHIG01	CLIM01	CLUP01	CLUP02	CMEL01	CNYM01	CORB01	CPAR01	CSAL01	CSCO03	CSIM01	CTAM01	CTOF04	VDAH01	Total	Origin	Manual curation	Localization	Gene family	PFAM domains	Predicted function	Locus Tags
OG0004213	1	1	1	1	1	1	1	1	1	1	1	2	2	1	0	0	1	1	1	1	1	1	1	1	1	1	25	gene loss	Loss	-	TF	PF04082	Fungal transcription factor	CABS01_10099
OG0007798	2	1	1	1	1	1	1	1	1	1	1	1	2	1	0	0	1	1	1	1	1	1	1	1	1	1	24	gene loss	Loss	TM	-	-	Family 3 G-protein-coupled receptors (GPCRs)	CABS01_09580
OG0009372	3	1	1	1	1	1	1	1	1	1	1	1	1	1	0	0	1	1	1	1	1	1	1	1	1	1	23	gene loss	Loss	-	Transcription Factors	PF00498/PF17123	Ubiquitin Ligases (E3s)	CABS01_08969
OG0009517	4	1	1	1	1	1	1	1	1	1	1	1	1	1	0	0	1	1	1	1	1	1	1	1	1	1	23	gene loss	Loss	-	-	PF12223	Protein of unknown function DUF3602	CABS01_01838
OG0009619	5	1	1	1	1	1	1	1	1	1	1	1	1	1	0	0	1	1	1	1	1	1	1	1	1	1	23	gene loss	Loss	TM	Transporter	PF07690	Major facilitator superfamily	CABS01_02014
OG0009956	6	1	1	1	1	1	1	1	1	1	1	1	1	1	0	0	1	1	1	1	1	1	1	1	1	1	23	gene loss	Loss	TM	-	PF02656	Protein of unknown function DUF202	CABS01_04414
OG0000237	7	2	2	2	2	2	2	2	2	0	2	2	1	2	3	3	2	2	1	2	2	2	2	2	1	1	46	expansions	Fragmentation	SP	-	PF01408	Gfo/Idh/MocA family / dihydrodipicolinate reductase (DapB)	CLUP02_04647, CLUP02_04648, CLUP02_11985
OG0000788	8	2	2	1	1	2	1	1	1	0	1	1	0	2	3	3	2	1	0	1	1	1	1	2	0	0	30	expansions	Fragmentation	-	-	PF00596	Class II aldolase/adducin	CLUP02_18226, CLUP02_16017, CLUP02_16019
OG0001306	9	1	1	1	1	1	1	1	1	1	1	1	1	1	2	2	1	1	1	1	1	1	1	1	1	1	27	expansions	Fragmentation	SP	-	PF00753	Metallo-beta-lactamase	CLUP02_05038, CLUP02_05039
OG0008380	10	1	1	1	1	1	1	1	1	1	1	1	1	1	2	2	1	1	0	1	1	0	1	1	1	0	24	expansions	Fragmentation	TM	-	PF20684/PF05730	CFEM and Rhodopsin domain containing protein	CLUP02_04381, CLUP02_04383
OG0010456	11	1	1	1	1	1	1	1	1	1	1	0	0	1	2	2	1	1	0	1	1	1	1	1	0	0	22	expansions	Fragmentation	SP	-	PF01494/PF13450	FAD/NAD(P)-binding domain superfamily	CLUP02_05117, CLUP02_05118
OG0010494	12	1	1	1	1	1	1	1	1	1	1	0	0	1	2	2	1	1	0	1	1	1	1	1	0	0	22	expansions	Fragmentation	-	CAZY - GH127	PF07944	Non-reducing end beta-L-arabinofuranosidase-like	CLUP02_18050, CLUP02_18052
OG0011141	13	0	0	1	1	1	1	0	1	1	1	0	1	1	2	3	1	1	0	1	1	1	1	1	0	0	21	expansions	Fragmentation	-	Transporter	PF01039	Acetyl-coenzyme A carboxylase carboxyl transferase subunit beta	CLUP02_13813, CLUP02_13815
OG0011438	14	1	1	1	1	1	1	1	1	0	0	0	0	1	2	2	1	1	0	1	1	1	1	1	0	0	20	expansions	Fragmentation	-	-	PF00069	protein kinase	CLUP02_04796, CLUP02_04797
OG0011528	15	1	1	1	1	1	1	1	1	0	0	0	0	1	2	2	1	1	0	1	1	1	1	1	0	0	20	expansions	Duplication	TM	-	-	hypothetical protein	CLUP02_02683, CLUP02_15038
OG0012226	16	0	0	0	0	0	2	2	0	0	0	1	0	0	4	8	0	0	0	0	0	0	0	0	1	0	18	expansions	Duplication	-	DUF3435	-	DUF3435 - Captain relicts	CLUP02_00340, CLUP02_01870, CLUP02_01875, CLUP02_02910, CLUP02_02912, CLUP02_08038, CLUP02_18327, CLUP02_18329
OG0012373	17	1	1	0	0	1	1	1	1	1	0	0	0	1	2	2	1	1	0	1	0	0	1	1	0	0	17	expansions	Duplication	SP	-	-	hypothetical protein	CLUP02_07847, CLUP02_11948
OG0012512	18	1	0	1	0	1	1	1	0	0	2	0	0	0	3	3	1	0	0	1	0	0	0	1	0	0	16	expansions	Duplication	TM	-	-	hypothetical protein	CLUP02_06117, CLUP02_09099
OG0012592	19	1	1	0	1	1	0	0	1	0	0	0	0	1	2	2	1	1	0	1	0	1	1	1	0	0	16	expansions	Duplication & putative fungal HGT	-	Peptidase - M49	PF03571	Dipeptidyl-peptidase 3 (M49)	CLUP02_02685, CLUP02_16241
OG0013069	20	1	1	1	1	1	1	0	0	0	0	0	0	1	2	2	0	0	0	1	0	0	0	1	0	0	13	expansions	Fragmentation	SP	-	PF01408	Gfo/Idh/MocA Oxidoreductases	CLUP02_05833, CLUP02_05835
OG0014592	21	0	0	1	0	0	0	0	0	0	0	0	0	1	2	2	0	0	0	1	0	0	1	0	0	1	9	expansions	Fragmentation	TM	-	PF12796	Ankyrin repeat-containing protein	CLUP02_16610, CLUP02_16611
OG0018009	22	0	0	0	0	0	0	0	0	0	0	0	0	0	2	2	0	0	0	0	0	0	0	0	0	0	4	species specific	Duplication	-	DUF3435	-	DUF3435 - Captain relicts	CLUP02_01876, CLUP02_16960
OG0018013	23	0	0	0	0	0	0	0	0	0	0	0	0	0	1	3	0	0	0	0	0	0	0	0	0	0	4	species specific	shared	TM	-	-	hypothetical protein	CLUP02_01865, CLUP02_02893
OG0018016	24	0	0	0	0	0	0	0	0	0	0	0	0	0	2	2	0	0	0	0	0	0	0	0	0	0	4	species specific	shared	TM	-	-	hypothetical protein	CLUP02_00335, CLUP02_02906
OG0020885	25	0	0	0	0	0	0	0	0	0	0	0	0	0	1	1	0	0	0	0	0	0	0	0	0	0	2	species specific	C. lupini specific	-	-	-	hypothetical protein	CLUP02_07059
OG0020886	26	0	0	0	0	0	0	0	0	0	0	0	0	0	1	1	0	0	0	0	0	0	0	0	0	0	2	species specific	C. lupini specific	SP	-	-	hypothetical protein	CLUP02_02811
OG0020887	27	0	0	0	0	0	0	0	0	0	0	0	0	0	1	1	0	0	0	0	0	0	0	0	0	0	2	species specific	shared	-	-	-	Aldehyde/histidinol dehydrogenase	CLUP02_17223
OG0020888	28	0	0	0	0	0	0	0	0	0	0	0	0	0	1	1	0	0	0	0	0	0	0	0	0	0	2	species specific	C. lupini specific	TM	-	-	hypothetical protein	CLUP02_02726
OG0020889	29	0	0	0	0	0	0	0	0	0	0	0	0	0	1	1	0	0	0	0	0	0	0	0	0	0	2	species specific	C. lupini specific	TM	-	-	hypothetical protein	CLUP02_13481
OG0020890	30	0	0	0	0	0	0	0	0	0	0	0	0	0	1	1	0	0	0	0	0	0	0	0	0	0	2	species specific	C. lupini specific	SP	-	-	hypothetical protein	CLUP02_01261
OG0020891	31	0	0	0	0	0	0	0	0	0	0	0	0	0	1	1	0	0	0	0	0	0	0	0	0	0	2	species specific	C. lupini specific	SP	-	-	hypothetical protein	CLUP02_06641
OG0020892	32	0	0	0	0	0	0	0	0	0	0	0	0	0	1	1	0	0	0	0	0	0	0	0	0	0	2	species specific	shared	TM	-	-	hypothetical protein	CLUP02_06599
OG0020893	33	0	0	0	0	0	0	0	0	0	0	0	0	0	1	1	0	0	0	0	0	0	0	0	0	0	2	species specific	C. lupini specific	SP	-	-	hypothetical protein	CLUP02_13127
OG0020894	34	0	0	0	0	0	0	0	0	0	0	0	0	0	1	1	0	0	0	0	0	0	0	0	0	0	2	species specific	C. lupini specific	-	-	-	hypothetical protein	CLUP02_16756
OG0020896	35	0	0	0	0	0	0	0	0	0	0	0	0	0	1	1	0	0	0	0	0	0	0	0	0	0	2	species specific	shared	SP	-	PF00067	Cytochrome P450	CLUP02_11945
OG0020897	36	0	0	0	0	0	0	0	0	0	0	0	0	0	1	1	0	0	0	0	0	0	0	0	0	0	2	species specific	shared	SP	-	PF13450	FAD/NAD(P)-binding domain superfamily	CLUP02_02346
OG0020899	37	0	0	0	0	0	0	0	0	0	0	0	0	0	1	1	0	0	0	0	0	0	0	0	0	0	2	species specific	C. lupini specific	TM	-	-	hypothetical protein	CLUP02_13766
OG0020900	38	0	0	0	0	0	0	0	0	0	0	0	0	0	1	1	0	0	0	0	0	0	0	0	0	0	2	species specific	C. lupini specific	-	-	-	hypothetical protein	CLUP02_11831
OG0020901	39	0	0	0	0	0	0	0	0	0	0	0	0	0	1	1	0	0	0	0	0	0	0	0	0	0	2	species specific	shared	-	-	PF02826	D-isomer specific 2-hydroxyacid dehydrogenase	CLUP02_11293
OG0020902	40	0	0	0	0	0	0	0	0	0	0	0	0	0	1	1	0	0	0	0	0	0	0	0	0	0	2	species specific	shared	TM	-	-	hypothetical protein	CLUP02_02442
OG0020903	41	0	0	0	0	0	0	0	0	0	0	0	0	0	1	1	0	0	0	0	0	0	0	0	0	0	2	species specific	shared	TM	-	-	hypothetical protein	CLUP02_01728
OG0020904	42	0	0	0	0	0	0	0	0	0	0	0	0	0	1	1	0	0	0	0	0	0	0	0	0	0	2	species specific	C. lupini specific	TM	-	-	hypothetical protein	CLUP02_13315
OG0020905	43	0	0	0	0	0	0	0	0	0	0	0	0	0	1	1	0	0	0	0	0	0	0	0	0	0	2	species specific	shared	TM	Transporter	-	Major facilitator superfamily	CLUP02_05096
OG0020910	44	0	0	0	0	0	0	0	0	0	0	0	0	0	1	1	0	0	0	0	0	0	0	0	0	0	2	species specific	C. lupini specific	SP	-	-	hypothetical protein	CLUP02_11528
OG0020911	45	0	0	0	0	0	0	0	0	0	0	0	0	0	1	1	0	0	0	0	0	0	0	0	0	0	2	species specific	C. lupini specific	-	-	-	hypothetical protein	CLUP02_11548
OG0020912	46	0	0	0	0	0	0	0	0	0	0	0	0	0	1	1	0	0	0	0	0	0	0	0	0	0	2	species specific	C. lupini specific	-	-	-	hypothetical protein	CLUP02_11622
OG0020913	47	0	0	0	0	0	0	0	0	0	0	0	0	0	1	1	0	0	0	0	0	0	0	0	0	0	2	species specific	C. lupini specific	TM	-		hypothetical protein	CLUP02_02253
OG0020915	48	0	0	0	0	0	0	0	0	0	0	0	0	0	1	1	0	0	0	0	0	0	0	0	0	0	2	species specific	C. lupini specific	SP	-	-	hypothetical protein	CLUP02_06790
OG0020918	49	0	0	0	0	0	0	0	0	0	0	0	0	0	1	1	0	0	0	0	0	0	0	0	0	0	2	species specific	C. lupini specific	TM	-	-	hypothetical protein	CLUP02_12199
OG0020919	50	0	0	0	0	0	0	0	0	0	0	0	0	0	1	1	0	0	0	0	0	0	0	0	0	0	2	species specific	shared	-	-	-	hypothetical protein	CLUP02_08738
OG0020922	51	0	0	0	0	0	0	0	0	0	0	0	0	0	1	1	0	0	0	0	0	0	0	0	0	0	2	species specific	putative fungal HGT	-	-	PF00141	Haem peroxidase	CLUP02_01856
OG0020923	52	0	0	0	0	0	0	0	0	0	0	0	0	0	1	1	0	0	0	0	0	0	0	0	0	0	2	species specific	putative fungal HGT	SP	CAZY - GH18	PF00704	Glycoside hydrolase family 18	CLUP02_01855
OG0020924	53	0	0	0	0	0	0	0	0	0	0	0	0	0	1	1	0	0	0	0	0	0	0	0	0	0	2	species specific	putative fungal HGT	-	-	-	hypothetical protein	CLUP02_01854
OG0020925	54	0	0	0	0	0	0	0	0	0	0	0	0	0	1	1	0	0	0	0	0	0	0	0	0	0	2	species specific	putative fungal HGT	SP	-	-	hypothetical protein	CLUP02_01853
OG0020926	55	0	0	0	0	0	0	0	0	0	0	0	0	0	1	1	0	0	0	0	0	0	0	0	0	0	2	species specific	putative fungal HGT	-	-	PF27599	Cytochalasin cluster regulator ccsR-like	CLUP02_01850
OG0020927	56	0	0	0	0	0	0	0	0	0	0	0	0	0	1	1	0	0	0	0	0	0	0	0	0	0	2	species specific	putative fungal HGT	SP	-	PF00732/PF05199	Glucose-methanol-choline oxidoreductase	CLUP02_01847
OG0020928	57	0	0	0	0	0	0	0	0	0	0	0	0	0	1	1	0	0	0	0	0	0	0	0	0	0	2	species specific	putative fungal HGT	TM	-	PF00067	Cytochrome P450	CLUP02_01846
OG0020929	58	0	0	0	0	0	0	0	0	0	0	0	0	0	1	1	0	0	0	0	0	0	0	0	0	0	2	species specific	C. lupini specific	-	-	-	hypothetical protein	CLUP02_08990
OG0020930	59	0	0	0	0	0	0	0	0	0	0	0	0	0	1	1	0	0	0	0	0	0	0	0	0	0	2	species specific	C. lupini specific	-	-	-	hypothetical protein	CLUP02_08943
OG0020931	60	0	0	0	0	0	0	0	0	0	0	0	0	0	1	1	0	0	0	0	0	0	0	0	0	0	2	species specific	C. lupini specific	-	-	-	hypothetical protein	CLUP02_17536
OG0020932	61	0	0	0	0	0	0	0	0	0	0	0	0	0	1	1	0	0	0	0	0	0	0	0	0	0	2	species specific	C. lupini specific	TM	-	-	hypothetical protein	CLUP02_17524
OG0020934	62	0	0	0	0	0	0	0	0	0	0	0	0	0	1	1	0	0	0	0	0	0	0	0	0	0	2	species specific	C. lupini specific	-	-	-	hypothetical protein	CLUP02_16502
OG0020935	63	0	0	0	0	0	0	0	0	0	0	0	0	0	1	1	0	0	0	0	0	0	0	0	0	0	2	species specific	C. lupini specific	-	-	-	hypothetical protein	CLUP02_17035
OG0020936	64	0	0	0	0	0	0	0	0	0	0	0	0	0	1	1	0	0	0	0	0	0	0	0	0	0	2	species specific	shared	-	-	-	S-adenosyl-L-methionine-dependent methyltransferase	CLUP02_17009
OG0020939	65	0	0	0	0	0	0	0	0	0	0	0	0	0	1	1	0	0	0	0	0	0	0	0	0	0	2	species specific	C. lupini specific	TM	-	-	hypothetical protein	CLUP02_10206
OG0020940	66	0	0	0	0	0	0	0	0	0	0	0	0	0	1	1	0	0	0	0	0	0	0	0	0	0	2	species specific	C. lupini specific	TM	-	-	hypothetical protein	CLUP02_10002
OG0020941	67	0	0	0	0	0	0	0	0	0	0	0	0	0	1	1	0	0	0	0	0	0	0	0	0	0	2	species specific	C. lupini specific	-	-	-	hypothetical protein	CLUP02_09992
OG0020942	68	0	0	0	0	0	0	0	0	0	0	0	0	0	1	1	0	0	0	0	0	0	0	0	0	0	2	species specific	C. lupini specific	SP	-	-	hypothetical protein	CLUP02_08133
OG0020943	69	0	0	0	0	0	0	0	0	0	0	0	0	0	1	1	0	0	0	0	0	0	0	0	0	0	2	species specific	shared	-	-	-	40s ribosomal s22	CLUP02_07520
OG0020944	70	0	0	0	0	0	0	0	0	0	0	0	0	0	1	1	0	0	0	0	0	0	0	0	0	0	2	species specific	C. lupini specific	SP	-	-	hypothetical protein	CLUP02_07564
OG0020945	71	0	0	0	0	0	0	0	0	0	0	0	0	0	1	1	0	0	0	0	0	0	0	0	0	0	2	species specific	C. lupini specific	-	-	-	hypothetical protein	CLUP02_07652
OG0020947	72	0	0	0	0	0	0	0	0	0	0	0	0	0	1	1	0	0	0	0	0	0	0	0	0	0	2	species specific	C. lupini specific	-	-	-	hypothetical protein	CLUP02_07851
OG0020948	73	0	0	0	0	0	0	0	0	0	0	0	0	0	1	1	0	0	0	0	0	0	0	0	0	0	2	species specific	C. lupini specific	-	-	-	hypothetical protein	CLUP02_07860
OG0020950	74	0	0	0	0	0	0	0	0	0	0	0	0	0	1	1	0	0	0	0	0	0	0	0	0	0	2	species specific	shared	-	CAZY - GT1	-	UDP-Glycosyltransferase/glycogen phosphorylase	CLUP02_00027
OG0020951	75	0	0	0	0	0	0	0	0	0	0	0	0	0	1	1	0	0	0	0	0	0	0	0	0	0	2	species specific	shared	TM	Transcription Factors	-	Major facilitator superfamily	CLUP02_00050
OG0020952	76	0	0	0	0	0	0	0	0	0	0	0	0	0	1	1	0	0	0	0	0	0	0	0	0	0	2	species specific	C. lupini specific	-	-	-	hypothetical protein	CLUP02_00112
OG0020953	77	0	0	0	0	0	0	0	0	0	0	0	0	0	1	1	0	0	0	0	0	0	0	0	0	0	2	species specific	C. lupini specific	-	-	-	hypothetical protein	CLUP02_14921
OG0020954	78	0	0	0	0	0	0	0	0	0	0	0	0	0	1	1	0	0	0	0	0	0	0	0	0	0	2	species specific	C. lupini specific	-	-	-	hypothetical protein	CLUP02_15143
OG0020955	79	0	0	0	0	0	0	0	0	0	0	0	0	0	1	1	0	0	0	0	0	0	0	0	0	0	2	species specific	C. lupini specific	-	-	-	hypothetical protein	CLUP02_15321
